# HiSpoT: a novel one-tube dual-barcode PCR method for NGS spoligotyping amplicon library preparation in *Mycobacterium tuberculosis* complex

**DOI:** 10.64898/2026.11.04.764218

**Authors:** Paul J. Freidlin, Mor Rubinstein, Ephraim Fass, Inna Kutikov, Gal Zizelski Valenci, Yelena Losev, Zeev Dveyrin, Efrat Rorman, Israel Nissan

**Author notes:** Corresponding author: Israel Nissan, PhD.

## Abstract

Tuberculosis remains one of the leading infectious causes of death globally, making rapid, accurate, and affordable strain typing essential for effective outbreak tracking and epidemiological surveillance. To address the limitations and high costs of current typing methods, we developed a novel one-tube, dual-barcode PCR method for preparing targeted next-generation sequencing (NGS) amplicon libraries for spoligotyping of Mycobacterium tuberculosis complex (MTBC), which we termed HiSpoT (High-throughput Spoligotyping by Targeted next generation sequencing). The assay targets 43 conserved spacer oligonucleotides in the CRISPR direct repeat (DR) region and is presented here together with the previously unpublished, difficult-to-design dual-barcode primer set needed to multiplex 96 samples in a single tube. HiSpoT is accurate, fast, high-throughput, and low-cost, eliminating the need for a commercial NGS library preparation kit. Because HiSpoT is PCR-based, the resulting spoligotypes remain directly comparable with the large PCR-based spoligotype databases accumulated over decades, enabling rapid outbreak tracking and biogeographic characterization of a country’s tuberculosis burden while higher-resolution whole-genome sequencing (WGS) data are obtained. Analysis of 288 clinical MTBC isolates from Israel (2020-2022) demonstrated a broad range of genetic lineages, and comparison of 79 isolates analyzed by both HiSpoT and WGS showed 70% full concordance, with essentially all discrepancies attributable to single-spacer insertion-element disruptions of PCR primer sites. We also present two open-source Google Colab Python tools, Spoligotyping_MTBC_gcl and its condensed HiSpoT_Spoligotyping_v8_ready VIBE variant, freely available on GitHub, which automatically process Illumina paired-end fastq output from HiSpoT or WGS and report binary and octal spoligotypes, spoligo international types (SIT), and MTBC family assignments with accompanying quality-control reports.

**IMPORTANCE:** Tuberculosis, caused by *Mycobacterium tuberculosis*, is the leading cause of death from a single infectious agent worldwide, and rapid, accurate, and affordable strain typing is essential for tracking outbreaks and directing limited public health resources. The decades-old laboratory method for spoligotyping, a widely used genetic fingerprint for this bacterium, is slow, labor-intensive, and hard to read. Newer sequencing-based approaches solve these problems but usually still need an expensive, time-consuming commercial kit to prepare samples for sequencing. This work describes HiSpoT, a simplified, low-cost, one-tube method that prepares samples for sequencing without a commercial kit, cutting turnaround from about a week to about two days while testing many samples together. Because HiSpoT results agree with results obtained from older typing methods, laboratories anywhere with basic sequencing equipment can compare results to decades of stored international data. Two free, open-source computer programs are also provided so laboratories with limited bioinformatics expertise can analyze their sequencing data automatically.
