## supplementary information SI_1 for "HiSpoT: a novel one-tube dual-barcode PCR method for NGS spoligotyping amplicon library preparation in *Mycobacterium tuberculosis* complex"

[Header]
Local Run Manager Analysis Id	3003
Experiment Name	HiSpot23112022_corrected
Date	10/02/2022
Module	GenerateFASTQ - 2.0.1
Workflow	GenerateFASTQ
Library Prep Kit	Nextera DNA
Chemistry	Amplicon
iemfileversion	5
application	FASTQ Only
instrument type	MiSeq
index adapters	Nextera Index Kit (96 Indexes 384 Samples)
[Reads]
151
151
[Settings]
reversecomplement	0
adapter	CTGTCTCTTATACACATCT
[Data]
Sample_ID	Sample_Name	Description	index	I7_Index_ID	index2	I5_Index_ID	Sample_Project	Sample_Plate	Sample_Well
11-22	11-22		TGAACGAC	TGAACGAC	AAGCAGGA	AAGCAGGA			A1
143-22	143-22		TGAACGAC	TGAACGAC	TTCGTCCT	TTCGTCCT			A2
283-22	283-22		TGAACGAC	TGAACGAC	CCTACTTC	CCTACTTC			A3
333-22	333-22		TGAACGAC	TGAACGAC	GGATGAAG	GGATGAAG			A4
360-22	360-22		TGAACGAC	TGAACGAC	AACAGCAA	AACAGCAA			A5
394-22	394-22		TGAACGAC	TGAACGAC	TTGTCGTT	TTGTCGTT			A6
415-22	415-22		TGAACGAC	TGAACGAC	GTTGATGG	GTTGATGG			A7
452-22	452-22		TGAACGAC	TGAACGAC	AGAGTGTT	AGAGTGTT			A8
365-22	365-22		TGAACGAC	TGAACGAC	TCTCACAA	TCTCACAA			A9
86-22	86-22		TGAACGAC	TGAACGAC	AAGACACC	AAGACACC			A10
497-22	497-22		TGAACGAC	TGAACGAC	CAGGTAGT	CAGGTAGT			A11
525-22	525-22		TGAACGAC	TGAACGAC	ACTTGCTG	ACTTGCTG			A12
24-22	24-22		GTCCAGAT	GTCCAGAT	AAGCAGGA	AAGCAGGA			B1
264-22	264-22		GTCCAGAT	GTCCAGAT	TTCGTCCT	TTCGTCCT			B2
285-22	285-22		GTCCAGAT	GTCCAGAT	CCTACTTC	CCTACTTC			B3
334-22	334-22		GTCCAGAT	GTCCAGAT	GGATGAAG	GGATGAAG			B4
363-22	363-22		GTCCAGAT	GTCCAGAT	AACAGCAA	AACAGCAA			B5
396-22	396-22		GTCCAGAT	GTCCAGAT	TTGTCGTT	TTGTCGTT			B6
416-22	416-22		GTCCAGAT	GTCCAGAT	GTTGATGG	GTTGATGG			B7
461-22	461-22		GTCCAGAT	GTCCAGAT	AGAGTGTT	AGAGTGTT			B8
375-22	375-22		GTCCAGAT	GTCCAGAT	TCTCACAA	TCTCACAA			B9
94-22	94-22		GTCCAGAT	GTCCAGAT	AAGACACC	AAGACACC			B10
498-22	498-22		GTCCAGAT	GTCCAGAT	CAGGTAGT	CAGGTAGT			B11
529-22	529-22		GTCCAGAT	GTCCAGAT	ACTTGCTG	ACTTGCTG			B12
37-22	37-22		CGCTATAC	CGCTATAC	AAGCAGGA	AAGCAGGA			C1
271-22	271-22		CGCTATAC	CGCTATAC	TTCGTCCT	TTCGTCCT			C2
288-22	288-22		CGCTATAC	CGCTATAC	CCTACTTC	CCTACTTC			C3
335-22	335-22		CGCTATAC	CGCTATAC	GGATGAAG	GGATGAAG			C4
367-22	367-22		CGCTATAC	CGCTATAC	AACAGCAA	AACAGCAA			C5
400-22	400-22		CGCTATAC	CGCTATAC	TTGTCGTT	TTGTCGTT			C6
417-22	417-22		CGCTATAC	CGCTATAC	GTTGATGG	GTTGATGG			C7
462-22	462-22		CGCTATAC	CGCTATAC	AGAGTGTT	AGAGTGTT			C8
243-22	243-22		CGCTATAC	CGCTATAC	TCTCACAA	TCTCACAA			C9
114-22	114-22		CGCTATAC	CGCTATAC	AAGACACC	AAGACACC			C10
504-22	504-22		CGCTATAC	CGCTATAC	CAGGTAGT	CAGGTAGT			C11
532-22	532-22		CGCTATAC	CGCTATAC	ACTTGCTG	ACTTGCTG			C12
41-22	41-22		GCGATATG	GCGATATG	AAGCAGGA	AAGCAGGA			D1
274-22	274-22		GCGATATG	GCGATATG	TTCGTCCT	TTCGTCCT			D2
289-22	289-22		GCGATATG	GCGATATG	CCTACTTC	CCTACTTC			D3
336-22	336-22		GCGATATG	GCGATATG	GGATGAAG	GGATGAAG			D4
372-22	372-22		GCGATATG	GCGATATG	AACAGCAA	AACAGCAA			D5
401-22	401-22		GCGATATG	GCGATATG	TTGTCGTT	TTGTCGTT			D6
420-22	420-22		GCGATATG	GCGATATG	GTTGATGG	GTTGATGG			D7
464-22	464-22		GCGATATG	GCGATATG	AGAGTGTT	AGAGTGTT			D8
211-22	211-22		GCGATATG	GCGATATG	TCTCACAA	TCTCACAA			D9
73-22	73-22		GCGATATG	GCGATATG	AAGACACC	AAGACACC			D10
510-22	510-22		GCGATATG	GCGATATG	CAGGTAGT	CAGGTAGT			D11
547-22	547-22		GCGATATG	GCGATATG	ACTTGCTG	ACTTGCTG			D12
43-22	43-22		GTCGCATA	GTCGCATA	AAGCAGGA	AAGCAGGA			E1
276-22	276-22		GTCGCATA	GTCGCATA	TTCGTCCT	TTCGTCCT			E2
311-22	311-22		GTCGCATA	GTCGCATA	CCTACTTC	CCTACTTC			E3
344-22	344-22		GTCGCATA	GTCGCATA	GGATGAAG	GGATGAAG			E4
373-22	373-22		GTCGCATA	GTCGCATA	AACAGCAA	AACAGCAA			E5
404-22	404-22		GTCGCATA	GTCGCATA	TTGTCGTT	TTGTCGTT			E6
422-22	422-22		GTCGCATA	GTCGCATA	GTTGATGG	GTTGATGG			E7
470-22	470-22		GTCGCATA	GTCGCATA	AGAGTGTT	AGAGTGTT			E8
322-22	322-22		GTCGCATA	GTCGCATA	TCTCACAA	TCTCACAA			E9
163-22	163-22		GTCGCATA	GTCGCATA	AAGACACC	AAGACACC			E10
515-22	515-22		GTCGCATA	GTCGCATA	CAGGTAGT	CAGGTAGT			E11
554-22	554-22		GTCGCATA	GTCGCATA	ACTTGCTG	ACTTGCTG			E12
44-22	44-22		GGTATCAT	GGTATCAT	AAGCAGGA	AAGCAGGA			F1
277-22	277-22		GGTATCAT	GGTATCAT	TTCGTCCT	TTCGTCCT			F2
316-22	316-22		GGTATCAT	GGTATCAT	CCTACTTC	CCTACTTC			F3
345-22	345-22		GGTATCAT	GGTATCAT	GGATGAAG	GGATGAAG			F4
387-22	387-22		GGTATCAT	GGTATCAT	AACAGCAA	AACAGCAA			F5
408-22	408-22		GGTATCAT	GGTATCAT	TTGTCGTT	TTGTCGTT			F6
428-22	428-22		GGTATCAT	GGTATCAT	GTTGATGG	GTTGATGG			F7
471-22	471-22		GGTATCAT	GGTATCAT	AGAGTGTT	AGAGTGTT			F8
8-22	8-22		GGTATCAT	GGTATCAT	TCTCACAA	TCTCACAA			F9
130-22	130-22		GGTATCAT	GGTATCAT	AAGACACC	AAGACACC			F10
516-22	516-22		GGTATCAT	GGTATCAT	CAGGTAGT	CAGGTAGT			F11
556-22	556-22		GGTATCAT	GGTATCAT	ACTTGCTG	ACTTGCTG			F12
48-22	48-22		CCATAGTA	CCATAGTA	AAGCAGGA	AAGCAGGA			G1
278-22	278-22		CCATAGTA	CCATAGTA	TTCGTCCT	TTCGTCCT			G2
317-22	317-22		CCATAGTA	CCATAGTA	CCTACTTC	CCTACTTC			G3
355-22	355-22		CCATAGTA	CCATAGTA	GGATGAAG	GGATGAAG			G4
388-22	388-22		CCATAGTA	CCATAGTA	AACAGCAA	AACAGCAA			G5
413-22	413-22		CCATAGTA	CCATAGTA	TTGTCGTT	TTGTCGTT			G6
429-22	429-22		CCATAGTA	CCATAGTA	GTTGATGG	GTTGATGG			G7
477-22	477-22		CCATAGTA	CCATAGTA	AGAGTGTT	AGAGTGTT			G8
76-22	76-22		CCATAGTA	CCATAGTA	TCTCACAA	TCTCACAA			G9
332-22	332-22		CCATAGTA	CCATAGTA	AAGACACC	AAGACACC			G10
523-22	523-22		CCATAGTA	CCATAGTA	CAGGTAGT	CAGGTAGT			G11
NC20221123	NC20221123		CCATAGTA	CCATAGTA	ACTTGCTG	ACTTGCTG			G12
70-22	70-22		CTACCACT	CTACCACT	AAGCAGGA	AAGCAGGA			H1
279-22	279-22		CTACCACT	CTACCACT	TTCGTCCT	TTCGTCCT			H2
320-22	320-22		CTACCACT	CTACCACT	CCTACTTC	CCTACTTC			H3
359-22	359-22		CTACCACT	CTACCACT	GGATGAAG	GGATGAAG			H4
389-22	389-22		CTACCACT	CTACCACT	AACAGCAA	AACAGCAA			H5
414-22	414-22		CTACCACT	CTACCACT	TTGTCGTT	TTGTCGTT			H6
430-22	430-22		CTACCACT	CTACCACT	GTTGATGG	GTTGATGG			H7
364-22	364-22		CTACCACT	CTACCACT	AGAGTGTT	AGAGTGTT			H8
78-22	78-22		CTACCACT	CTACCACT	TCTCACAA	TCTCACAA			H9
495-22	495-22		CTACCACT	CTACCACT	AAGACACC	AAGACACC			H10
524-22	524-22		CTACCACT	CTACCACT	CAGGTAGT	CAGGTAGT			H11
NCa20221221	NCa20221221		CTACCACT	CTACCACT	ACTTGCTG	ACTTGCTG			H12
