## supplementary information SI_3 for "HiSpoT: a novel one-tube dual-barcode PCR method for NGS spoligotyping amplicon library preparation in *Mycobacterium tuberculosis* complex"

### Sheet: Instructions
HiSpoT Reaction Planning Template
Purpose	Plan a 96-well HiSpoT run, calculate reaction volumes, preserve sample IDs as text, and generate a MiSeq sample sheet.
Important	Enter sample IDs only in Sample_Plate_96. Keep hyphenated IDs as text. The SampleSheet_Export sheet is generated from the plate and barcode map.
Analysis	Automatic FASTQ analysis is outside this SOP and must be performed with the separate HiSpoT analysis protocol/software.
Workflow	1. Fill Run_Info. 2. Enter samples in Sample_Plate_96. 3. Review Reaction_Calculator. 4. Export SampleSheet_Export as CSV. 5. Use Library_Dilution for MiSeq loading.

### Sheet: Run_Info
Run information
Assay	HiSpoT
Run name	HiSpot_YYYYMMDD
Date
Operator
Batch number
PCR instrument	CFX96 or equivalent
Polymerase	KOD Hot Start DNA Polymerase
Read 1	151
Read 2	151
Library prep kit
Chemistry	Amplicon
Adapter	CTGTCTCTTATACACATCT
Reverse complement	0

### Sheet: Sample_Plate_96
Sample plate layout (enter/edit sample IDs here only)
Rows A-H use reverse primers 13Rev_new–20Rev_new. Columns 1-12 use forward primers 1Fnew–12Fnew.
Cells are formatted as Text to prevent sample IDs such as 11-22 from becoming dates.
		1	2	3	4	5	6	7	8	9	10	11	12
	A	Sample1	Sample9	Sample17	Sample25	Sample33	Sample41	Sample49	Sample57	Sample65	Sample73	Sample81	Sample89
	B	Sample2	Sample10	Sample18	Sample26	Sample34	Sample42	Sample50	Sample58	Sample66	Sample74	Sample82	Sample90
	C	Sample3	Sample11	Sample19	Sample27	Sample35	Sample43	Sample51	Sample59	Sample67	Sample75	Sample83	Sample91
	D	Sample4	Sample12	Sample20	Sample28	Sample36	Sample44	Sample52	Sample60	Sample68	Sample76	Sample84	Sample92
	E	Sample5	Sample13	Sample21	Sample29	Sample37	Sample45	Sample53	Sample61	Sample69	Sample77	Sample85	Sample93
	F	Sample6	Sample14	Sample22	Sample30	Sample38	Sample46	Sample54	Sample62	Sample70	Sample78	Sample86	Sample94
	G	Sample7	Sample15	Sample23	Sample31	Sample39	Sample47	Sample55	Sample63	Sample71	Sample79	Sample87	PTC
	H	Sample8	Sample16	Sample24	Sample32	Sample40	Sample48	Sample56	Sample64	Sample72	Sample80	Sample88	NTC
	Sample count	96
	Clinical/control note	Use NC for negative controls; keep all sample IDs unique.

### Sheet: Reaction_Calculator
HiSpoT reaction calculator
Number of wells	96
Excess factor	1.1
Reactions including excess	106
Common master mix, excluding indexed primers and DNA
Component	Stock/description	µL per reaction	Total µL incl. excess	Notes
Nuclease-free water		6.9	731.4	Common master mix
10× KOD buffer		2	212	Common master mix
dNTP mix	2 mM	2	212	Common master mix
MgCl₂	25 mM	1.2	127.2	Common master mix
DR primer mix	F ~8.5 µM; R ~8 µM	0.5	53	Final DR F/R approx. 0.2125/0.2 µM
ResoLight 480	20×	1	106	Optional run-review dye
KOD Hot Start polymerase		0.4	42.4	Add last; keep on ice
Total common master mix per well		14	1484
Per-well final assembly
Component	µL per well	Instruction
Indexed forward primer, 5 µM	2	Pre-dispense by column
Indexed reverse primer, 5 µM	2	Pre-dispense by row
Common master mix	14	Dispense after indexed primers
DNA template/control	2	Add last
Final reaction volume	20
Indexed primer plate preparation
Item	Minimum volume	Recommended action
Reverse indexed primer per row	12 wells × 2 µL = 24 µL minimum	Prepare/aliquot 40 µL of each 5 µM reverse primer
Forward indexed primer per column	8 wells × 2 µL = 16 µL minimum	Prepare/aliquot 40 µL of each 5 µM forward primer

### Sheet: Thermal_Cycling
HiSpoT thermal cycling program
Stage	Temperature	Time	Cycles/notes
Initial denaturation	95°C	2 min	1
Denaturation	95°C	20 s	25 cycles, steps 2–4
Annealing 1	64°C	10 s	25 cycles
Extension/read	70°C	10 s	25 cycles; plate read
Denaturation	95°C	20 s	12 cycles, steps 5–7
Annealing 2	50°C	10 s	12 cycles
Extension/read	70°C	10 s	12 cycles; plate read
Melt curve	65–95°C	0.5°C increments, 5 s each	Plate read
Hold	10°C	forever

### Sheet: Library_Dilution
Library dilution calculator
Item	Value	Unit	Formula / note
Library dsDNA concentration	9.16	ng/µL	Enter measured value
Average library size	555	bp	Enter TapeStation average size
Calculated molarity	25.4307	nM	Formula from uploaded dilution sheet
Volume library for 10 µL at 4 nM	1.5729	µL	Add RSB to 10 µL
RSB volume	8.4271	µL	If negative, dilute library first
Denaturation/dilution notes
1	Take 5 µL pooled library + 5 µL 0.2 N NaOH, vortex and incubate for 5 min.
2	Mix 990 µL HT1 with 10 µL denatured library to final library concentration of 20 pM.
3	Dilute with HT1 to 8-10 pM in a total volume of 600 µL
4	Add 6 µL of 20 pM PhiX, or current laboratory-approved PhiX amount.
5	Upload the 606 µL mix to the MiSeq cartridge
6	Run MiSeq according to the manufacturer instructions

### Sheet: Primer_Order_List
HiSpoT primer order list
Section	Name	Direction	Sequence	Length	Notes
Universal DR/overhang primers	UT-mDRaSP15	forward	TCGTCGGCAGCGTCAGATGTGTATAAGAGACAGGGTTTTGGGTCTGATCCG	51	In order to improve spacer 15 amplification
Universal DR/overhang primers	UT-mDRa1	forward	TCGTCGGCAGCGTCAGATGTGTATAAGAGACAGGGGTTTTGGGTCTGACGAC	53	according to Overview of tailed amplicon sequencing approach with MiSeq
Universal DR/overhang primers	UT-mDRa2	forward	TCGTCGGCAGCGTCAGATGTGTATAAGAGACAGNGGGTTTTGGGTCTGACGAC	54	according to Overview of tailed amplicon sequencing approach with MiSeq
Universal DR/overhang primers	UT-mDRa3	forward	TCGTCGGCAGCGTCAGATGTGTATAAGAGACAGNNGGGTTTTGGGTCTGACGAC	55	according to Overview of tailed amplicon sequencing approach with MiSeq
Universal DR/overhang primers	UT-mDRa4	forward	TCGTCGGCAGCGTCAGATGTGTATAAGAGACAGNNNGGGTTTTGGGTCTGACGAC	56	according to Overview of tailed amplicon sequencing approach with MiSeq
Universal DR/overhang primers	UT-mDRb1	Reverse	GTCTCGTGGGCTCGGAGATGTGTATAAGAGACAGCGAGAGGGGACGGAAAC	51	according to Overview of tailed amplicon sequencing approach with MiSeq
Universal DR/overhang primers	UT-mDRb2	Reverse	GTCTCGTGGGCTCGGAGATGTGTATAAGAGACAGNCGAGAGGGGACGGAAAC	52	according to Overview of tailed amplicon sequencing approach with MiSeq
Universal DR/overhang primers	UT-mDRb3	Reverse	GTCTCGTGGGCTCGGAGATGTGTATAAGAGACAGNNCGAGAGGGGACGGAAAC	53	according to Overview of tailed amplicon sequencing approach with MiSeq
Universal DR/overhang primers	UT-mDRb4	Reverse	GTCTCGTGGGCTCGGAGATGTGTATAAGAGACAGNNNCGAGAGGGGACGGAAAC	54	according to Overview of tailed amplicon sequencing approach with MiSeq
Indexed primers	1Fnew	forward	AATGATACGGCGACCACCGAGATCTACACAAGCAGGATCGTCGGCAGC	48	Based on Nextera® Index Kit – PCR primers (FC-121-1012, FC-121-1011)
Indexed primers	2Fnew	forward	AATGATACGGCGACCACCGAGATCTACACTTCGTCCTTCGTCGGCAGC	48	Based on Nextera® Index Kit – PCR primers (FC-121-1012, FC-121-1011)
Indexed primers	3Fnew	forward	AATGATACGGCGACCACCGAGATCTACACCCTACTTCTCGTCGGCAGC	48	Based on Nextera® Index Kit – PCR primers (FC-121-1012, FC-121-1011)
Indexed primers	4Fnew	forward	AATGATACGGCGACCACCGAGATCTACACGGATGAAGTCGTCGGCAGC	48	Based on Nextera® Index Kit – PCR primers (FC-121-1012, FC-121-1011)
Indexed primers	5Fnew	forward	AATGATACGGCGACCACCGAGATCTACACAACAGCAATCGTCGGCAGC	48	Based on Nextera® Index Kit – PCR primers (FC-121-1012, FC-121-1011)
Indexed primers	6Fnew	forward	AATGATACGGCGACCACCGAGATCTACACTTGTCGTTTCGTCGGCAGC	48	Based on Nextera® Index Kit – PCR primers (FC-121-1012, FC-121-1011)
Indexed primers	7Fnew	forward	AATGATACGGCGACCACCGAGATCTACACGTTGATGGTCGTCGGCAGC	48	Based on Nextera® Index Kit – PCR primers (FC-121-1012, FC-121-1011)
Indexed primers	8Fnew	forward	AATGATACGGCGACCACCGAGATCTACACAGAGTGTTTCGTCGGCAGC	48	Based on Nextera® Index Kit – PCR primers (FC-121-1012, FC-121-1011)
Indexed primers	9Fnew	forward	AATGATACGGCGACCACCGAGATCTACACTCTCACAATCGTCGGCAGC	48	Based on Nextera® Index Kit – PCR primers (FC-121-1012, FC-121-1011)
Indexed primers	10Fnew	forward	AATGATACGGCGACCACCGAGATCTACACAAGACACCTCGTCGGCAGC	48	Based on Nextera® Index Kit – PCR primers (FC-121-1012, FC-121-1011)
Indexed primers	11Fnew	forward	AATGATACGGCGACCACCGAGATCTACACCAGGTAGTTCGTCGGCAGC	48	Based on Nextera® Index Kit – PCR primers (FC-121-1012, FC-121-1011)
Indexed primers	12Fnew	forward	AATGATACGGCGACCACCGAGATCTACACACTTGCTGTCGTCGGCAGC	48	Based on Nextera® Index Kit – PCR primers (FC-121-1012, FC-121-1011)
Indexed primers	13Rev_new	Reverse	CAAGCAGAAGACGGCATACGAGATGTCGTTCAGTCTCGTGGGCT	44	Based on Nextera® Index Kit – PCR primers (FC-121-1012, FC-121-1011)
Indexed primers	14Rev_new	Reverse	CAAGCAGAAGACGGCATACGAGATATCTGGACGTCTCGTGGGCT	44	Based on Nextera® Index Kit – PCR primers (FC-121-1012, FC-121-1011)
Indexed primers	15Rev_new	Reverse	CAAGCAGAAGACGGCATACGAGATGTATAGCGGTCTCGTGGGCT	44	Based on Nextera® Index Kit – PCR primers (FC-121-1012, FC-121-1011)
Indexed primers	16Rev_new	Reverse	CAAGCAGAAGACGGCATACGAGATCATATCGCGTCTCGTGGGCT	44	Based on Nextera® Index Kit – PCR primers (FC-121-1012, FC-121-1011)
Indexed primers	17Rev_new	Reverse	CAAGCAGAAGACGGCATACGAGATTATGCGACGTCTCGTGGGCT	44	Based on Nextera® Index Kit – PCR primers (FC-121-1012, FC-121-1011)
Indexed primers	18Rev_new	Reverse	CAAGCAGAAGACGGCATACGAGATATGATACCGTCTCGTGGGCT	44	Based on Nextera® Index Kit – PCR primers (FC-121-1012, FC-121-1011)
Indexed primers	19Rev_new	Reverse	CAAGCAGAAGACGGCATACGAGATTACTATGGGTCTCGTGGGCT	44	Based on Nextera® Index Kit – PCR primers (FC-121-1012, FC-121-1011)
Indexed primers	20Rev_new	Reverse	CAAGCAGAAGACGGCATACGAGATAGTGGTAGGTCTCGTGGGCT	44	Based on Nextera® Index Kit – PCR primers (FC-121-1012, FC-121-1011)

### Sheet: Barcode_Map
HiSpoT barcode map
Plate row	Reverse primer	I7/index in sample sheet	Direction	Primer embedded index/sequence note
A	13Rev_new	TGAACGAC	Reverse	Sample sheet index is reverse-complement of embedded reverse primer index.
B	14Rev_new	GTCCAGAT	Reverse	Sample sheet index is reverse-complement of embedded reverse primer index.
C	15Rev_new	CGCTATAC	Reverse	Sample sheet index is reverse-complement of embedded reverse primer index.
D	16Rev_new	GCGATATG	Reverse	Sample sheet index is reverse-complement of embedded reverse primer index.
E	17Rev_new	GTCGCATA	Reverse	Sample sheet index is reverse-complement of embedded reverse primer index.
F	18Rev_new	GGTATCAT	Reverse	Sample sheet index is reverse-complement of embedded reverse primer index.
G	19Rev_new	CCATAGTA	Reverse	Sample sheet index is reverse-complement of embedded reverse primer index.
H	20Rev_new	CTACCACT	Reverse	Sample sheet index is reverse-complement of embedded reverse primer index.
Plate column	Forward primer	I5/index2 in sample sheet	Direction	Note
1	1Fnew	AAGCAGGA	Forward	Sample sheet index2 matches forward primer embedded index.
2	2Fnew	TTCGTCCT	Forward	Sample sheet index2 matches forward primer embedded index.
3	3Fnew	CCTACTTC	Forward	Sample sheet index2 matches forward primer embedded index.
4	4Fnew	GGATGAAG	Forward	Sample sheet index2 matches forward primer embedded index.
5	5Fnew	AACAGCAA	Forward	Sample sheet index2 matches forward primer embedded index.
6	6Fnew	TTGTCGTT	Forward	Sample sheet index2 matches forward primer embedded index.
7	7Fnew	GTTGATGG	Forward	Sample sheet index2 matches forward primer embedded index.
8	8Fnew	AGAGTGTT	Forward	Sample sheet index2 matches forward primer embedded index.
9	9Fnew	TCTCACAA	Forward	Sample sheet index2 matches forward primer embedded index.
10	10Fnew	AAGACACC	Forward	Sample sheet index2 matches forward primer embedded index.
11	11Fnew	CAGGTAGT	Forward	Sample sheet index2 matches forward primer embedded index.
12	12Fnew	ACTTGCTG	Forward	Sample sheet index2 matches forward primer embedded index.

### Sheet: SampleSheet_Export
[Header]
Local Run Manager Analysis Id
Experiment Name	0
Date	09/23/2026
Module	GenerateFASTQ - 2.0.1
Workflow	GenerateFASTQ
Library Prep Kit	Nextera DNA
Chemistry	Amplicon
iemfileversion	5
application	FASTQ Only
instrument type	MiSeq
index adapters	Nextera Index Kit (96 Indexes 384 Samples)
[Reads]
151
151
[Settings]
reversecomplement	0
adapter	CTGTCTCTTATACACATCT
[Data]
Sample_ID	Sample_Name	Description	index	I7_Index_ID	index2	I5_Index_ID	Sample_Project	Sample_Plate	Sample_Well
Sample1	Sample1		TGAACGAC	TGAACGAC	AAGCAGGA	AAGCAGGA			A1
Sample9	Sample9		TGAACGAC	TGAACGAC	TTCGTCCT	TTCGTCCT			A2
Sample17	Sample17		TGAACGAC	TGAACGAC	CCTACTTC	CCTACTTC			A3
Sample25	Sample25		TGAACGAC	TGAACGAC	GGATGAAG	GGATGAAG			A4
Sample33	Sample33		TGAACGAC	TGAACGAC	AACAGCAA	AACAGCAA			A5
Sample41	Sample41		TGAACGAC	TGAACGAC	TTGTCGTT	TTGTCGTT			A6
Sample49	Sample49		TGAACGAC	TGAACGAC	GTTGATGG	GTTGATGG			A7
Sample57	Sample57		TGAACGAC	TGAACGAC	AGAGTGTT	AGAGTGTT			A8
Sample65	Sample65		TGAACGAC	TGAACGAC	TCTCACAA	TCTCACAA			A9
Sample73	Sample73		TGAACGAC	TGAACGAC	AAGACACC	AAGACACC			A10
Sample81	Sample81		TGAACGAC	TGAACGAC	CAGGTAGT	CAGGTAGT			A11
Sample89	Sample89		TGAACGAC	TGAACGAC	ACTTGCTG	ACTTGCTG			A12
Sample2	Sample2		GTCCAGAT	GTCCAGAT	AAGCAGGA	AAGCAGGA			B1
Sample10	Sample10		GTCCAGAT	GTCCAGAT	TTCGTCCT	TTCGTCCT			B2
Sample18	Sample18		GTCCAGAT	GTCCAGAT	CCTACTTC	CCTACTTC			B3
Sample26	Sample26		GTCCAGAT	GTCCAGAT	GGATGAAG	GGATGAAG			B4
Sample34	Sample34		GTCCAGAT	GTCCAGAT	AACAGCAA	AACAGCAA			B5
Sample42	Sample42		GTCCAGAT	GTCCAGAT	TTGTCGTT	TTGTCGTT			B6
Sample50	Sample50		GTCCAGAT	GTCCAGAT	GTTGATGG	GTTGATGG			B7
Sample58	Sample58		GTCCAGAT	GTCCAGAT	AGAGTGTT	AGAGTGTT			B8
Sample66	Sample66		GTCCAGAT	GTCCAGAT	TCTCACAA	TCTCACAA			B9
Sample74	Sample74		GTCCAGAT	GTCCAGAT	AAGACACC	AAGACACC			B10
Sample82	Sample82		GTCCAGAT	GTCCAGAT	CAGGTAGT	CAGGTAGT			B11
Sample90	Sample90		GTCCAGAT	GTCCAGAT	ACTTGCTG	ACTTGCTG			B12
Sample3	Sample3		CGCTATAC	CGCTATAC	AAGCAGGA	AAGCAGGA			C1
Sample11	Sample11		CGCTATAC	CGCTATAC	TTCGTCCT	TTCGTCCT			C2
Sample19	Sample19		CGCTATAC	CGCTATAC	CCTACTTC	CCTACTTC			C3
Sample27	Sample27		CGCTATAC	CGCTATAC	GGATGAAG	GGATGAAG			C4
Sample35	Sample35		CGCTATAC	CGCTATAC	AACAGCAA	AACAGCAA			C5
Sample43	Sample43		CGCTATAC	CGCTATAC	TTGTCGTT	TTGTCGTT			C6
Sample51	Sample51		CGCTATAC	CGCTATAC	GTTGATGG	GTTGATGG			C7
Sample59	Sample59		CGCTATAC	CGCTATAC	AGAGTGTT	AGAGTGTT			C8
Sample67	Sample67		CGCTATAC	CGCTATAC	TCTCACAA	TCTCACAA			C9
Sample75	Sample75		CGCTATAC	CGCTATAC	AAGACACC	AAGACACC			C10
Sample83	Sample83		CGCTATAC	CGCTATAC	CAGGTAGT	CAGGTAGT			C11
Sample91	Sample91		CGCTATAC	CGCTATAC	ACTTGCTG	ACTTGCTG			C12
Sample4	Sample4		GCGATATG	GCGATATG	AAGCAGGA	AAGCAGGA			D1
Sample12	Sample12		GCGATATG	GCGATATG	TTCGTCCT	TTCGTCCT			D2
Sample20	Sample20		GCGATATG	GCGATATG	CCTACTTC	CCTACTTC			D3
Sample28	Sample28		GCGATATG	GCGATATG	GGATGAAG	GGATGAAG			D4
Sample36	Sample36		GCGATATG	GCGATATG	AACAGCAA	AACAGCAA			D5
Sample44	Sample44		GCGATATG	GCGATATG	TTGTCGTT	TTGTCGTT			D6
Sample52	Sample52		GCGATATG	GCGATATG	GTTGATGG	GTTGATGG			D7
Sample60	Sample60		GCGATATG	GCGATATG	AGAGTGTT	AGAGTGTT			D8
Sample68	Sample68		GCGATATG	GCGATATG	TCTCACAA	TCTCACAA			D9
Sample76	Sample76		GCGATATG	GCGATATG	AAGACACC	AAGACACC			D10
Sample84	Sample84		GCGATATG	GCGATATG	CAGGTAGT	CAGGTAGT			D11
Sample92	Sample92		GCGATATG	GCGATATG	ACTTGCTG	ACTTGCTG			D12
Sample5	Sample5		GTCGCATA	GTCGCATA	AAGCAGGA	AAGCAGGA			E1
Sample13	Sample13		GTCGCATA	GTCGCATA	TTCGTCCT	TTCGTCCT			E2
Sample21	Sample21		GTCGCATA	GTCGCATA	CCTACTTC	CCTACTTC			E3
Sample29	Sample29		GTCGCATA	GTCGCATA	GGATGAAG	GGATGAAG			E4
Sample37	Sample37		GTCGCATA	GTCGCATA	AACAGCAA	AACAGCAA			E5
Sample45	Sample45		GTCGCATA	GTCGCATA	TTGTCGTT	TTGTCGTT			E6
Sample53	Sample53		GTCGCATA	GTCGCATA	GTTGATGG	GTTGATGG			E7
Sample61	Sample61		GTCGCATA	GTCGCATA	AGAGTGTT	AGAGTGTT			E8
Sample69	Sample69		GTCGCATA	GTCGCATA	TCTCACAA	TCTCACAA			E9
Sample77	Sample77		GTCGCATA	GTCGCATA	AAGACACC	AAGACACC			E10
Sample85	Sample85		GTCGCATA	GTCGCATA	CAGGTAGT	CAGGTAGT			E11
Sample93	Sample93		GTCGCATA	GTCGCATA	ACTTGCTG	ACTTGCTG			E12
Sample6	Sample6		GGTATCAT	GGTATCAT	AAGCAGGA	AAGCAGGA			F1
Sample14	Sample14		GGTATCAT	GGTATCAT	TTCGTCCT	TTCGTCCT			F2
Sample22	Sample22		GGTATCAT	GGTATCAT	CCTACTTC	CCTACTTC			F3
Sample30	Sample30		GGTATCAT	GGTATCAT	GGATGAAG	GGATGAAG			F4
Sample38	Sample38		GGTATCAT	GGTATCAT	AACAGCAA	AACAGCAA			F5
Sample46	Sample46		GGTATCAT	GGTATCAT	TTGTCGTT	TTGTCGTT			F6
Sample54	Sample54		GGTATCAT	GGTATCAT	GTTGATGG	GTTGATGG			F7
Sample62	Sample62		GGTATCAT	GGTATCAT	AGAGTGTT	AGAGTGTT			F8
Sample70	Sample70		GGTATCAT	GGTATCAT	TCTCACAA	TCTCACAA			F9
Sample78	Sample78		GGTATCAT	GGTATCAT	AAGACACC	AAGACACC			F10
Sample86	Sample86		GGTATCAT	GGTATCAT	CAGGTAGT	CAGGTAGT			F11
Sample94	Sample94		GGTATCAT	GGTATCAT	ACTTGCTG	ACTTGCTG			F12
Sample7	Sample7		CCATAGTA	CCATAGTA	AAGCAGGA	AAGCAGGA			G1
Sample15	Sample15		CCATAGTA	CCATAGTA	TTCGTCCT	TTCGTCCT			G2
Sample23	Sample23		CCATAGTA	CCATAGTA	CCTACTTC	CCTACTTC			G3
Sample31	Sample31		CCATAGTA	CCATAGTA	GGATGAAG	GGATGAAG			G4
Sample39	Sample39		CCATAGTA	CCATAGTA	AACAGCAA	AACAGCAA			G5
Sample47	Sample47		CCATAGTA	CCATAGTA	TTGTCGTT	TTGTCGTT			G6
Sample55	Sample55		CCATAGTA	CCATAGTA	GTTGATGG	GTTGATGG			G7
Sample63	Sample63		CCATAGTA	CCATAGTA	AGAGTGTT	AGAGTGTT			G8
Sample71	Sample71		CCATAGTA	CCATAGTA	TCTCACAA	TCTCACAA			G9
Sample79	Sample79		CCATAGTA	CCATAGTA	AAGACACC	AAGACACC			G10
Sample87	Sample87		CCATAGTA	CCATAGTA	CAGGTAGT	CAGGTAGT			G11
PTC	PTC		CCATAGTA	CCATAGTA	ACTTGCTG	ACTTGCTG			G12
Sample8	Sample8		CTACCACT	CTACCACT	AAGCAGGA	AAGCAGGA			H1
Sample16	Sample16		CTACCACT	CTACCACT	TTCGTCCT	TTCGTCCT			H2
Sample24	Sample24		CTACCACT	CTACCACT	CCTACTTC	CCTACTTC			H3
Sample32	Sample32		CTACCACT	CTACCACT	GGATGAAG	GGATGAAG			H4
Sample40	Sample40		CTACCACT	CTACCACT	AACAGCAA	AACAGCAA			H5
Sample48	Sample48		CTACCACT	CTACCACT	TTGTCGTT	TTGTCGTT			H6
Sample56	Sample56		CTACCACT	CTACCACT	GTTGATGG	GTTGATGG			H7
Sample64	Sample64		CTACCACT	CTACCACT	AGAGTGTT	AGAGTGTT			H8
Sample72	Sample72		CTACCACT	CTACCACT	TCTCACAA	TCTCACAA			H9
Sample80	Sample80		CTACCACT	CTACCACT	AAGACACC	AAGACACC			H10
Sample88	Sample88		CTACCACT	CTACCACT	CAGGTAGT	CAGGTAGT			H11
NTC	NTC		CTACCACT	CTACCACT	ACTTGCTG	ACTTGCTG			H12

### Sheet: QC_Criteria
HiSpoT wet-lab / run QC criteria
QC item	Suggested acceptance/review rule	Action if failed	Source/notes
Negative control	No convincing profile and very low spacer counts/file size	Investigate contamination, repeat run if needed	Real run controls were low/background
Low file size	R1+R2 should generally be >1000 KB; >2000 KB preferred for confidence	Repeat sample; verify DNA and PCR	From real-run comments
Mean matches per spacer	Should be clearly above background and compatible with coherent spacer pattern	Repeat or reject as non-informative	From real-run comments
Candidate non-MTBC/failed sample	Very low output, meaningless cutoff, inconsistent profile	Reject/repeat/confirm MTBC by independent method	Real run flagged 78-22 and 322-22
Sample ID integrity	Sample IDs must not be auto-converted to dates	Use Text format; verify CSV before run	11-22 became Nov-22 in uploaded CSV
