## Supplementary material for "HiSpoT: a novel one-tube dual-barcode PCR method for NGS spoligotyping amplicon library preparation in *Mycobacterium tuberculosis* complex": Table SI_4

### Sheet: data WGSvsHiSpoT
Table SI_4.
WGS threshold 0.365					WGS threshold 0.365	HiSpoT_2 threshold 0.15				HiSpoT_2 threshold 0.15
Sample_number	Sample ID	Octal spoligotype	SIT	Family	Binary spoligotype	Binary spoligotype	Family	SIT	Octal spoligotype	Sample ID
00	00_499-20	703777760003171	None	None	1110000111111111111111100000000000110011111	1110000111111111111111000000000000110011111	CAS1-Delhi	25	703777740003171	00_499-20
01	01_509-20	603777760003171	None	None	1100000111111111111111100000000000110011111	1100000111111111111111000000000000110011111	CAS1-Delhi	2485	603777740003171	01_509-20
02	02_519-20	000000000003771	1	Beijing	0000000000000000000000000000000000111111111	0000000000000000000000000000000000111111111	Beijing	1	000000000003771	02_519-20
03	03_556-20	777777604020771	2028	None	1111111111111111111100001000000100001111111	1111111111111111111100001000000100001111111	None	2028	777777604020771	03_556-20
04	04_560-20	676773777777600	482	BOV_1	1101111101111110111111111111111111111100000	1101111101111110111111111111111111111100000	BOV_1	482	676773777777600	04_560-20
05	05_561-20	603777777760771	None	None	1100000111111111111111111111111100001111111	1100000111111111111111111111111100001111111	None	None	603777777760771	05_561-20
06	06_580-20	703777760003171	None	None	1110000111111111111111100000000000110011111	1110000111111111111111000000000000110011111	CAS1-Delhi	25	703777740003171	06_580-20
07	07_588-20	703777760003171	None	None	1110000111111111111111100000000000110011111	1110000111111111111111000000000000110011111	CAS1-Delhi	25	703777740003171	07_588-20
08	08_589-20	000000000003771	1	Beijing	0000000000000000000000000000000000111111111	0000000000000000000000000000000000111111111	Beijing	1	000000000003771	08_589-20
09	09_590-20	674777477413771	None	None	1101111001111111111001111111000010111111111	1101111001111111111001111111000010011111111	EAI2-Manila	480	674777477411771	09_590-20
10	10_592-20	777000377760771	149	T3-ETH	1111111110000000000111111111111100001111111	1111111110000000000111111111111100001111111	T3-ETH	149	777000377760771	10_592-20
11	11_593-20	777000377760771	149	T3-ETH	1111111110000000000111111111111100001111111	1111111110000000000111111111111100001111111	T3-ETH	149	777000377760771	11_593-20
12	12_609-20	603777760003171	None	None	1100000111111111111111100000000000110011111	1100000111111111111111000000000000110011111	CAS1-Delhi	2485	603777740003171	12_609-20
13	13_613-20	677777743760771	None	None	1101111111111111111111000111111100001111111	1101111111111111111111000111111100001111111	None	None	677777743760771	13_613-20
14	14_918-20	777777774020700	None	None	1111111111111111111111111000000100001110000	1111111111111111111111111000000100001110000	None	None	777777774020700	14_918-20
15	15_1-21	777400003760771	None	None	1111111111000000000000000111111100001111111	1111111111000000000000000111111100001111111	None	None	777400003760771	15_1-21
16	16_2-21	477774374020771	1359	H1	1001111111111111000111111000000100001111111	1001111111111111000111111000000100001111111	H1	1359	477774374020771	16_2-21
17	17_11-21	477774374020771	1359	H1	1001111111111111000111111000000100001111111	1001111111111111000111111000000100001111111	H1	1359	477774374020771	17_11-21
18	18_14-21	777777777760771	53	T1	1111111111111111111111111111111100001111111	1111111111111111111111111111111100001111111	T1	53	777777777760771	18_14-21
19	19_20-21	773777777760771	926	T1	1111110111111111111111111111111100001111111	1111110111111111111111111111111100001111111	T1	926	773777777760771	19_20-21
20	20_21-21	777777777760771	53	T1	1111111111111111111111111111111100001111111	1111111111111111111111111111111100001111111	T1	53	777777777760771	20_21-21
21	21_40-21	703777760003171	None	None	1110000111111111111111100000000000110011111	1110000111111111111111000000000000110011111	CAS1-Delhi	25	703777740003171	21_40-21
22	22_55-21	703777760003171	None	None	1110000111111111111111100000000000110011111	1110000111111111111111000000000000110011111	CAS1-Delhi	25	703777740003171	22_55-21
23	23_57-21	777777777760771	53	T1	1111111111111111111111111111111100001111111	1111111111111111111111111111111100001111111	T1	53	777777777760771	23_57-21
24	24_58-21	000000000003771	1	Beijing	0000000000000000000000000000000000111111111	0000000000000000000000000000000000111111111	Beijing	1	000000000003771	24_58-21
25	25_60-21	677777477413771	19	EAI2-Manila	1101111111111111111001111111000010111111111	1101111111111111111001111111000010111111111	EAI2-Manila	19	677777477413771	25_60-21
26	26_64-21	000000000003771	1	Beijing	0000000000000000000000000000000000111111111	0000000000000000000000000000000000111111111	Beijing	1	000000000003771	26_64-21
27	27_65-21	000000000003771	1	Beijing	0000000000000000000000000000000000111111111	0000000000000000000000000000000000111111111	Beijing	1	000000000003771	27_65-21
28	28_72-21	000000000003771	1	Beijing	0000000000000000000000000000000000111111111	0000000000000000000000000000000000111111111	Beijing	1	000000000003771	28_72-21
29	29_84-21	703777760003171	None	None	1110000111111111111111100000000000110011111	1110000111111111111111000000000000110011111	CAS1-Delhi	25	703777740003171	29_84-21
30	30_89-21	674323677777600	None	None	1101111000110100111101111111111111111100000	1101111000110100111101111111111111111100000	None	None	674323677777600	30_89-21
31	31_97-21	676773777777600	482	BOV_1	1101111101111110111111111111111111111100000	1101111101111110111111111111111111111100000	BOV_1	482	676773777777600	31_97-21
32	32_98-21	777760007760771	254	T5-RUS1	1111111111111100000000001111111100001111111	1111111111111100000000001111111100001111111	T5-RUS1	254	777760007760771	32_98-21
33	33_100-21	774777777420771	262	H3	1111111001111111111111111111000100001111111	1111111001111111111111111111000100001111111	H3	262	774777777420771	33_100-21
34	34_106-21	477777377413771	109	EAI8-MDG	1001111111111111110111111111000010111111111	1001111111111111110111111111000010111111111	EAI8-MDG	109	477777377413771	34_106-21
35	35_124-21	700377740000771	1980	CAS	1110000000111111111111000000000000001111111	1110000000111111111111000000000000001111111	CAS	1980	700377740000771	35_124-21
36	36_139-21	770777707777631	None	None	1111110001111111111110001111111111111100111	1111110001111111111110001111111111111100111	None	None	770777707777631	36_139-21
37	37_140-21	676773777777600	482	BOV_1	1101111101111110111111111111111111111100000	1101111101111110111111111111111111111100000	BOV_1	482	676773777777600	37_140-21
38	38_142-21	773777777760771	926	T1	1111110111111111111111111111111100001111111	1111110111111111111111111111111100001111111	T1	926	773777777760771	38_142-21
39	39_246-21	703777760003171	None	None	1110000111111111111111100000000000110011111	1110000111111111111111000000000000110011111	CAS1-Delhi	25	703777740003171	39_246-21
40	40_248-21	777777777760771	53	T1	1111111111111111111111111111111100001111111	1111111111111111111111111111111100001111111	T1	53	777777777760771	40_248-21
41	41_258-21	703737760003771	None	None	1110000111110111111111100000000000111111111	1110000111110111111111000000000000111111111	CAS1-Delhi	1343	703737740003771	41_258-21
42	42_263-21	777737347760471	1133	T4-CEU1	1111111111110111110111001111111100001001111	1111111111110111110111001111111100001001111	T4-CEU1	1133	777737347760471	42_263-21
43	43_264-21	777737377760771	442	Ambiguous:T4 T3	1111111111110111110111111111111100001111111	1111111111110111110111111111110100001111111	None	None	777737377720771	43_264-21
44	44_268-21	777777777760771	53	T1	1111111111111111111111111111111100001111111	1111111111111111111111111111111100001111111	T1	53	777777777760771	44_268-21
45	45_283-21	477777777413031	355	EAI3-IND	1001111111111111111111111111000010110000111	1001111111111111111111111111000010110000111	EAI3-IND	355	477777777413031	45_283-21
46	46_284-21	703377400001771	21	CAS1-Kili	1110000110111111111000000000000000011111111	1110000110111111111000000000000000011111111	CAS1-Kili	21	703377400001771	46_284-21
47	47_285-21	603777760003171	None	None	1100000111111111111111100000000000110011111	1100000111111111111111000000000000110011111	CAS1-Delhi	2485	603777740003171	47_285-21
48	48_415-21	777777404760771	41	LAM7-TUR	1111111111111111111000001001111100001111111	1111111111111111111000001001111100001111111	LAM7-TUR	41	777777404760771	48_415-21
49	49_433-21	703777760003171	None	None	1110000111111111111111100000000000110011111	1110000111111111111111000000000000110011111	CAS1-Delhi	25	703777740003171	49_433-21
50	50_435-21	677777776000371	90	None	1101111111111111111111111100000000000111111	1101111111111111111111111100000000000111111	None	90	677777776000371	50_435-21
51	51_443-21	777777607760771	42	LAM9	1111111111111111111100001111111100001111111	1111111111111101111100001111111100001111111	LAM9	150	777767607760771	51_443-21
52	52_444-21	777777777760771	53	T1	1111111111111111111111111111111100001111111	1111111111111111111111111111111100001111111	T1	53	777777777760771	52_444-21
53	53_448-21	000000007760771	4	None	0000000000000000000000001111111100001111111	0000000000000000000000001111111100001111111	None	4	000000007760771	53_448-21
54	54_450-21	000000000003771	1	Beijing	0000000000000000000000000000000000111111111	0000000000000000000000000000000000111111111	Beijing	1	000000000003771	54_450-21
55	55_453-21	603777760003171	None	None	1100000111111111111111100000000000110011111	1100000111111111111111000000000000110011111	CAS1-Delhi	2485	603777740003171	55_453-21
56	56_473-21	703777760003171	None	None	1110000111111111111111100000000000110011111	1110000111111111111111000000000000110011111	CAS1-Delhi	25	703777740003171	56_473-21
57	57_475-21	006737777760771	None	None	0000001101110111111111111111111100001111111	0000001101110111111111111111111100001111111	None	None	006737777760771	57_475-21
58	58_476-21	777760007760771	254	T5-RUS1	1111111111111100000000001111111100001111111	1111111111111100000000001111111100001111111	T5-RUS1	254	777760007760771	58_476-21
59	59_480-21	676773777777600	482	BOV_1	1101111101111110111111111111111111111100000	1101111101111110111111111111111111111100000	BOV_1	482	676773777777600	59_480-21
60	60_600-21	677777477413771	19	EAI2-Manila	1101111111111111111001111111000010111111111	1101111111111111111001111111000010111111111	EAI2-Manila	19	677777477413771	60_600-21
61	61_619-21	603777760003171	None	None	1100000111111111111111100000000000110011111	1100000111111111111111000000000000110011111	CAS1-Delhi	2485	603777740003171	61_619-21
62	62_622-21	703777760003111	None	None	1110000111111111111111100000000000110010011	1110000111111111111111000000000000110010011	CAS1-Delhi	704	703777740003111	62_622-21
63	63_628-21	703777760003171	None	None	1110000111111111111111100000000000110011111	1110000111111111111111000000000000110011111	CAS1-Delhi	25	703777740003171	63_628-21
64	64_629-21	677777477413771	19	EAI2-Manila	1101111111111111111001111111000010111111111	1101111111111111111001111111000010111111111	EAI2-Manila	19	677777477413771	64_629-21
65	65_635-21	000000000003771	1	Beijing	0000000000000000000000000000000000111111111	0000000000000000000000000000000000111111111	Beijing	1	000000000003771	65_635-21
66	66_639-21	676773777777600	482	BOV_1	1101111101111110111111111111111111111100000	1101111101111110111111111111111111111100000	BOV_1	482	676773777777600	66_639-21
67	67_648-21	477777661760771	None	None	1001111111111111111101100011111100001111111	1001111111111111111101100011111100001111111	None	None	477777661760771	67_648-21
68	68_649-21	777777777760471	65	T1	1111111111111111111111111111111100001001111	1111111111111111111111111111111100001001111	T1	65	777777777760471	68_649-21
69	69_650-21	000000000003771	1	Beijing	0000000000000000000000000000000000111111111	0000000000000000000000000000000000111111111	Beijing	1	000000000003771	69_650-21
70	70_651-21	777737777420771	35	H4	1111111111110111111111111111000100001111111	1111111111110111111111111111000100001111111	H4	35	777737777420771	70_651-21
71	71_653-21	037617777760771	None	None	0000111111100011111111111111111100001111111	0000111111100111111111111111111100001111111	T1	284	037637777760771	71_653-21
72	72_654-21	777777743560760	None	None	1111111111111111111111000111011100001111100	1111111111111111111111000111111100001111111	LAM10-CAM	61	777777743760771	72_654-21
73	73_655-21	703777760003171	None	None	1110000111111111111111100000000000110011111	1110000111111111111111000000000000110011111	CAS1-Delhi	25	703777740003171	73_655-21
74	74_656-21	777777775760771	122	T1	1111111111111111111111111011111100001111111	1111111111111111111111111011110100001111111	H3	121	777777775720771	74_656-21
75	75_659-21	703777760003171	None	None	1110000111111111111111100000000000110011111	1110000111111111111111000000000000110011111	CAS1-Delhi	25	703777740003171	75_659-21
76	76_301-21	677777470000000	286	EAI2-Manila	1101111111111111111001110000000000000000000	1101111111111111111001110000000000000000000	EAI2-Manila	286	677777470000000	76_301-21
77	77_304-21	703777760003171	None	None	1110000111111111111111100000000000110011111	1110000111111111111111000000000000110011111	CAS1-Delhi	25	703777740003171	77_304-21
78	78_311-21	000000000003771	1	Beijing	0000000000000000000000000000000000111111111	0000000000000000000000000000000000111111111	Beijing	1	000000000003771	78_311-21

### Sheet: comments
COMMENTS
25 out of 79 profiles showed discrepancies between the WGS and HiSpoT results (31%) that is, about 70% agreement
23 of 25 discrepancies were of 1 spacer difference, spacer present in WGS, absent in PCR-based HiSpoT targeted NGS
2 of 25 discrepancies (in 653-21 and 654-21) were due to extremely low counts for very weak detection in WGS, but strong good detection in HiSpoT,
thus the unusual anomaly of spacers absent in WGS, but present in HiSpoT flagged the need to repeat the WGS NGS sequencing.
another study by others (Genestet et al., 2022) with a larger sample found about 85% agreement between PCR-based in silico results and results from WGS, but
the amount of agreement will obviously depend on the biogeographic distribution of a country's isolates.
our sample of 79 strains for analysis after WGS and HiSpoT targeted NGS sequencing, was taken from years 2020 and 2021, and in general Israel
for those years and other years had a large significant proportion of CAS family clinical isolates (Freidlin et al., 2009, Figure 4).
most discrepancies between WGS and HiSpot spoligotypes were found with CAS1-Delhi, SIT 25, 2485, and one each of 704 and 1343,
all with the same one spacer, spacer 23, difference - spacer present in WGS NGS sequences, but absent in PCR-based HiSpoT targeted NGS
all these WGS CAS were classified as "none" for family and SIT, while all these HiSpoT CAS were assigned the relevant family CAS and appropriate SIT
one sample, 590-20, showed one spacer, spacer 35, difference, WGS present, HiSpoT absent, resulting in WGS "none" for family and SIT,
but EAI-Manila SIT 480 for the HiSpoT targeted NGS PCR-based spoligotype.
two samples, 264-21 and 656-21, showed one spacer, spacer 31, difference (WGS present, HiSpoT absent)
resulting in different family assignments for WGS versus HiSpoT

### Sheet: summary table
Summary of Results from Table SI_4
79 MTBC samples of WGS quality DNA from 2020 and 2021, were sequenced
by WGS NGS and by PCR-based HiSpoT targeted NGS
			number of		1-present	1-present
			strains in	spacer	0-absent	0-absent
Family	SIT (HiSpoT)	SIT (WGS)	the table	discrepancy	WGS	HiSpoT
CAS1-Delhi	25	none	13	23	1	0
CAS1-Delhi	2485	none	5	23	1	0
CAS1-Delhi	1343	none	1	23	1	0
CAS1-Delhi	704	none	1	23	1	0
EAI2-Manila	480	none	1	35	1	0
T4 T3 WGS, none HiSpoT	none	442	1	31	1	0
T1 WGS, H3 HiSpoT	121	122	1	31	1	0
note: always only one spacer difference, with spacer detected as present for WGS, but absent for HiSpoT
note: CAS1-kili (1 isolate), SIT 21 gave same results (same spoligotype) for both WGS and HiSpoT
note: EAI2-Manila (2 isolates), SIT 19 gave same results (same spoligotype) for both WGS and HiSpoT
