## Supplementary material for "HiSpoT: a novel one-tube dual-barcode PCR method for NGS spoligotyping amplicon library preparation in *Mycobacterium tuberculosis* complex": Table SI_6

### Sheet: Coll_2_Spoligo
	Beijing	BOV_1	CAS	CAS1-Delhi	CAS1-Kili	EAI1-SOM	EAI2-Manila	EAI3-IND	EAI5	EAI8-MDG	H1	H3	H4	LAM	LAM10-CAM	LAM7-TUR	LAM9	T-H37Rv	T1	T3-ETH	T4-CEU1	T5-RUS1	None
1.1.2 EAI	0	0	0	0	0	0	0	1	0	1	0	0	0	0	0	0	0	0	0	0	0	0	1
1.2.1 EAI Manila	0	0	0	0	0	0	11	0	1	0	0	0	0	0	0	0	0	0	0	0	0	0	1
1.2.2 EAI	0	0	0	0	0	1	0	0	0	0	0	0	0	0	0	0	0	0	0	0	0	0	0
2.2.1 Beijing	27	0	0	0	0	0	0	0	0	0	0	0	0	0	0	0	0	0	0	0	0	0	1
3 Delhi-CAS	0	0	0	42	0	0	0	0	0	0	0	0	0	0	0	0	0	0	0	0	0	0	0
3.1.1 Delhi-CAS	0	0	0	0	5	0	0	0	0	0	0	0	0	0	0	0	0	0	0	0	0	0	0
3.1.2.1 Delhi-CAS	0	0	1	0	0	0	0	0	0	0	0	0	0	0	0	0	0	0	0	0	0	0	0
4 Euro-American	0	0	0	0	0	0	0	0	0	0	0	0	0	0	0	0	0	0	1	0	0	0	0
4.1 Euro-American	0	0	0	0	0	0	0	0	0	0	0	0	0	0	0	0	0	0	0	0	0	0	1
4.1.2 Euro-American	0	0	0	0	0	0	0	0	0	0	0	0	0	0	0	0	0	0	1	0	1	0	0
4.1.2.1 Haarlem	0	0	0	0	0	0	0	0	0	0	10	2	0	0	0	0	0	0	0	0	0	0	4
4.2.1 Ural	0	0	0	0	0	0	0	0	0	0	0	3	1	0	0	0	0	0	0	0	0	0	0
4.2.2 Euro-American	0	0	0	0	0	0	0	0	0	0	0	0	0	0	0	0	0	0	1	3	0	0	0
4.2.2.1 TUR	0	0	0	0	0	0	0	0	0	0	0	0	0	0	0	2	0	0	0	0	0	0	0
4.3.1 LAM	0	0	0	0	0	0	0	0	0	0	0	0	0	0	0	0	2	0	0	0	0	0	0
4.3.2 LAM	0	0	0	0	0	0	0	0	0	0	0	0	0	0	0	0	0	0	0	0	0	0	1
4.3.3 LAM	0	0	0	0	0	0	0	0	0	0	0	0	0	1	0	0	1	0	1	0	0	5	1
4.3.4 LAM	0	0	0	0	0	0	0	0	0	0	0	0	0	0	0	0	0	0	0	0	0	0	1
4.3.4.2.1 LAM	0	0	0	0	0	0	0	0	0	0	0	0	0	0	0	0	0	0	0	0	0	0	2
4.5 Euro-American	0	0	0	0	0	0	0	0	0	0	0	0	0	0	0	0	0	0	1	0	0	0	0
4.6 Euro-American	0	0	0	0	0	0	0	0	0	0	0	0	0	0	0	0	0	0	0	0	0	0	2
4.6.2.2 Cameroon	0	0	0	0	0	0	0	0	0	0	0	0	0	0	1	0	0	0	0	0	0	0	0
4.8 mainly T	0	0	0	0	0	0	0	0	0	0	0	0	0	0	0	0	0	0	12	0	0	0	5
4.9 H37Rv-like	0	0	0	0	0	0	0	0	0	0	0	0	0	0	0	0	0	3	1	0	0	0	0
6 West-Africa 2	0	0	0	0	0	0	0	0	0	0	0	0	0	0	0	0	0	0	0	0	0	0	1
BOV M. bovis	0	7	0	0	0	0	0	0	0	0	0	0	0	0	0	0	0	0	0	0	0	0	1

### Sheet: Spoligo_2_Coll
	1.1.2 EAI	1.2.1 EAI Manila	1.2.2 EAI	2.2.1 Beijing	3 Delhi-CAS	3.1.1 Delhi-CAS	3.1.2.1 Delhi-CAS	4 Euro-American	4.1 Euro-American	4.1.2 Euro-American	4.1.2.1 Haarlem	4.2.1 Ural	4.2.2 Euro-American	4.2.2.1 TUR	4.3.1 LAM	4.3.2 LAM	4.3.3 LAM	4.3.4 LAM	4.3.4.2.1 LAM	4.5 Euro-American	4.6 Euro-American	4.6.2.2 Cameroon	4.8 mainly T	4.9 H37Rv-like	6 West-Africa 2	BOV M. bovis
Beijing	0	0	0	27	0	0	0	0	0	0	0	0	0	0	0	0	0	0	0	0	0	0	0	0	0	0
BOV_1	0	0	0	0	0	0	0	0	0	0	0	0	0	0	0	0	0	0	0	0	0	0	0	0	0	7
CAS	0	0	0	0	0	0	1	0	0	0	0	0	0	0	0	0	0	0	0	0	0	0	0	0	0	0
CAS1-Delhi	0	0	0	0	42	0	0	0	0	0	0	0	0	0	0	0	0	0	0	0	0	0	0	0	0	0
CAS1-Kili	0	0	0	0	0	5	0	0	0	0	0	0	0	0	0	0	0	0	0	0	0	0	0	0	0	0
EAI1-SOM	0	0	1	0	0	0	0	0	0	0	0	0	0	0	0	0	0	0	0	0	0	0	0	0	0	0
EAI2-Manila	0	11	0	0	0	0	0	0	0	0	0	0	0	0	0	0	0	0	0	0	0	0	0	0	0	0
EAI3-IND	1	0	0	0	0	0	0	0	0	0	0	0	0	0	0	0	0	0	0	0	0	0	0	0	0	0
EAI5	0	1	0	0	0	0	0	0	0	0	0	0	0	0	0	0	0	0	0	0	0	0	0	0	0	0
EAI8-MDG	1	0	0	0	0	0	0	0	0	0	0	0	0	0	0	0	0	0	0	0	0	0	0	0	0	0
H1	0	0	0	0	0	0	0	0	0	0	10	0	0	0	0	0	0	0	0	0	0	0	0	0	0	0
H3	0	0	0	0	0	0	0	0	0	0	2	3	0	0	0	0	0	0	0	0	0	0	0	0	0	0
H4	0	0	0	0	0	0	0	0	0	0	0	1	0	0	0	0	0	0	0	0	0	0	0	0	0	0
LAM	0	0	0	0	0	0	0	0	0	0	0	0	0	0	0	0	1	0	0	0	0	0	0	0	0	0
LAM10-CAM	0	0	0	0	0	0	0	0	0	0	0	0	0	0	0	0	0	0	0	0	0	1	0	0	0	0
LAM7-TUR	0	0	0	0	0	0	0	0	0	0	0	0	0	2	0	0	0	0	0	0	0	0	0	0	0	0
LAM9	0	0	0	0	0	0	0	0	0	0	0	0	0	0	2	0	1	0	0	0	0	0	0	0	0	0
T-H37Rv	0	0	0	0	0	0	0	0	0	0	0	0	0	0	0	0	0	0	0	0	0	0	0	3	0	0
T1	0	0	0	0	0	0	0	1	0	1	0	0	1	0	0	0	1	0	0	1	0	0	12	1	0	0
T3-ETH	0	0	0	0	0	0	0	0	0	0	0	0	3	0	0	0	0	0	0	0	0	0	0	0	0	0
T4-CEU1	0	0	0	0	0	0	0	0	0	1	0	0	0	0	0	0	0	0	0	0	0	0	0	0	0	0
T5-RUS1	0	0	0	0	0	0	0	0	0	0	0	0	0	0	0	0	5	0	0	0	0	0	0	0	0	0
None	1	1	0	1	0	0	0	0	1	0	4	0	0	0	0	1	1	1	2	0	2	0	5	0	1	1
